# AutoVEM2: a flexible automated tool to analyze candidate key mutations and epidemic trends for virus

**DOI:** 10.1101/2021.05.08.443047

**Authors:** Binbin Xi, Shuhua Li, Wei Liu, Dawei Jiang, Yunmeng Bai, Yimo Qu, Jerome Rumdon Lon, Lizhen Huang, Hongli Du

## Abstract

In our previous work, we developed an automated tool, AutoVEM, for real-time monitoring the candidate key mutations and epidemic trends of SARS-CoV-2. In this research, we further developed AutoVEM into AutoVEM2. AutoVEM2 is composed of three modules, including call module, analysis module, and plot module, which can be used modularly or as a whole for any virus, as long as the corresponding reference genome is provided. Therefore, it’s much more flexible than AutoVEM. Here, we analyzed three existing viruses by AutoVEM2, including SARS-CoV-2, HBV and HPV-16, to show the functions, effectiveness and flexibility of AutoVEM2. We found that the N501Y locus was almost completely linked to the other 16 loci in SARS-CoV-2 genomes from the UK and Europe. Among the 17 loci, 5 loci were on the S protein and all of the five mutations cause amino acid changes, which may influence the epidemic traits of SARS-CoV-2. And some candidate key mutations of HBV and HPV-16, including T350G of HPV-16 and C659T of HBV, were detected. In brief, we developed a flexible automated tool to analyze candidate key mutations and epidemic trends for any virus, which would become a standard process for virus analysis based on genome sequences in the future.

**Highlights:**

1. An automatic tool to quickly analyze candidate key mutations and epidemic trends for any virus was developed.
2. Our integrated analysis method and tool could become a standard process for virus mutation and epidemic trend analysis based on genome sequences in the future.
3. N501Y with the other 16 highly linked mutation sites of SARS-CoV-2 in the UK and Europe were further confirmed, and some valuable mutation sites of HBV and HPV-16 were detected.
