## Supplementary material for "AutoVEM2: a flexible automated tool to analyze candidate key mutations and epidemic trends for virus": Table S1

### Sheet: Sheet1
Table S1. Haplotypes and their frequencies of the 7 sites of HBV
Name	Sequence	Frequency
reference	TTCCAGG	NA
H1	TTCCAGG	0.1151
H2	TCTCTAA	0.1117
H3	TTTTAAA	0.084
H4	TCTCTAG	0.0747
H5	GTCCAGA	0.0584
H6	GTTTTGG	0.0547
H7	GTCCAGG	0.0485
H8	TTCCTGG	0.0381
H9	TTTTAAG	0.0369
H10	TTCCAAG	0.0318
H11	GTTTAGG	0.0309
H12	TTTTAGG	0.0239
H13	GTCTTAA	0.0227
H14	GTCCTGG	0.0174
H15	TTTCTAG	0.0164
H16	TCTCTGG	0.0163
H17	TTCCAGA	0.0163
H18	TCTCTGA	0.0145
H19	TTTTAGA	0.0144
H20	TTTCTAA	0.0123
H21	TTCCAAA	0.0115
H22	TTCCTAG	0.0106
H23	GTCTAGG	0.0104
H24	TCCCTAG	0.0103
other	NA	0.1182
