## Supplementary material for "AutoVEM2: a flexible automated tool to analyze candidate key mutations and epidemic trends for virus": Table S2

### Sheet: Sheet1
Table S2. Haplotypes and their frequencies of the 12 sites of HPV-16
Name	Sequence	Frequency
reference	TACAATAGACAG	NA
H1	GGTCGCTACCGT	0.1313
H2	TGCAACTACCAG	0.1075
H3	GGTCGTTACCGT	0.0623
H4	TGTCGTTACCGT	0.0464
H5	TGTCGTTACCGG	0.0415
H6	TGCAACTACGAG	0.0391
H7	TGCAATTACCAG	0.0379
H8	GGTCGTTACGGT	0.0354
H9	GGCCGTTGACGT	0.0336
H10	TGCAATTACGAG	0.0263
H11	TGCCGTTAACGT	0.0232
H12	TACAACAACGAG	0.0214
H13	TGCAATTGCCAG	0.0208
H14	GGCAGTTGACGT	0.0189
H15	GGTCGCTACGGT	0.0189
H16	TGTCGCTACCGT	0.0134
H17	GACCGCAACGGT	0.0122
H18	GGTAGCTACCGT	0.011
other	NA	0.2987
